# Stable isotopes (δ^13^C, δ^15^N, δ^34^S) suggest eelgrass (*Zostera sp.*) foddering of Late Iron Age sheep (*Ovis aries*) in Denmark

**DOI:** 10.64898/2026.04.19.719466

**Authors:** Jonas Holm Jæger, Damon C. Tarrant, Michael P. Richards, Jens Ulriksen, Torben Sarauw, Ole Thirup Kastholm, Julie Nielsen

## Abstract

Stable isotope analysis provides an important tool for reconstructing past livestock management practices and landscape use. However, isotopic data for sheep from Late Iron Age (AD 375/400-1050) Denmark remain limited. Here, we present bulk bone collagen δ¹³C, δ¹⁵N, and δ³⁴S isotope analyses of 27 sheep (*Ovis aries*) from six archaeological sites in Denmark, dated to the Germanic Iron Age (AD 375/400-750) and Viking Age (AD 750-1050).

The analysed sheep exhibit a consistent pattern of enriched δ^13^C values relative to previously published isotopic datasets for Scandinavian livestock, while δ^15^N values display substantial inter-individual variability. Sulfur isotope values fall within moderate ranges consistent with mixed terrestrial and coastal environmental influences. The decoupling of δ^13^C enrichment from elevated δ^15^N values suggests that the observed carbon isotope signal does not reflect marine protein consumption but rather the incorporation of a ^13^C-enriched plant resource into sheep diets.

We propose that eelgrass (*Zostera sp.*), either through direct grazing in coastal environments or supplementary foddering with harvested eelgrass, represents a plausible dietary source to explain this isotopic pattern. The results indicate that Late Iron Age sheep management strategies in Denmark incorporated coastal plant resources within flexible pastoral systems, potentially supporting intensified wool production associated with expanding textile economies.

**Highlights:**

- Stable isotope values of Late Iron Age sheep show some dietary marine input.
- Enriched δ^13^C values suggest eelgrass as supplementary fodder.
- δ^34^S values indicate adaptive grazing across coastal and inland landscapes.
