## Supplementary S1 for "Stable isotopes (δ^13^C, δ^15^N, δ^34^S) suggest eelgrass (*Zostera sp.*) foddering of Late Iron Age sheep (*Ovis aries*) in Denmark"

### Sheet: Sheet1
S1. Samples selected for stable isotope analysis
S-SFU = Laboratory sample ID assigned by the Isotope Laboratory, Simon Fraser University.
ZMK no. = Collection number at the National History Museum of Denmark, University of Copenhagen
ZMK sample ID = Internal sample identifier at the National History Museum of Denmark, University of Copenhagen
P# = Internal sample identifier assigned during sample selection
S-SFU	Sample	Site	Context	Date	Species	Tissue	Sample weight (mg)	ZMK no.	ZMK sample ID	P#	Reference
5170	i008	NÆM 1997:120 Vester Egesborg	A245	AD 6-10th cent.	Ovis aries	Mandible	244	35/2009	P129/2023 ABG	P08	Ulriksen 2018
5171	i022	NÆM 1997:120 Vester Egesborg	A2884	AD 6-10th cent.	Ovis aries	Mandible	241	35/2009	P120/2023 ABG	P22	Ulriksen 2018
5172	i023	NÆM 1997:120 Vester Egesborg	A2884	AD 6-10th cent.	Ovis aries	Mandible	295	35/2009	P126/2023 ABG	P23	Ulriksen 2018
5185	i200	ROM 1876 Kirke Hyllinge-Stensgård	A90	AD 900-1000	Ovis aries	Mandible	223	80/2003	P155/2023 ABG	P200	Ulriksen 1998
5168	i212	ROM 1876 Kirke Hyllinge-Stensgård	A127	AD 900-1000	Ovis aries	Mandible	333	80/2003	P156/2023 ABG	P212	Ulriksen 1998
5175	i315	ROM 2384 Vestervang	A459	AD 680-900	Ovis aries	Mandible	262	17/2008	P166/2023 ABG	P315	Kastholm 2009; 2012
5153	i500	ROM 615/84 Fredshøj	A505/1001	AD 400-775	Ovis aries	Mandible	222	20/2009	P217/2023 ABG	P500	Christensen 2016
5154	i501	ROM 615/84 Fredshøj	A507/1001	AD 400-775	Ovis aries	Mandible	282	20/2009	P212/2023 ABG	P501	Christensen 2016
5155	i502	ROM 615/84 Fredshøj	A211/198	AD 400-775	Ovis aries	Mandible	236	20/2009	P213/2023 ABG	P502	Christensen 2016
5156	i509	ROM 615/84 Fredshøj	A499/1010	AD 400-775	Ovis aries	Mandible	236	20/2009	P216/2023 ABG	P509	Christensen 2016
5157	i511	ROM 615/84 Fredshøj	A506/1002	AD 400-775	Ovis aries	Mandible	294	20/2009	P218/2023 ABG	P511	Christensen 2016
5158	i519	ROM 615/84 Fredshøj	"Kvadrat 6"	AD 400-775	Ovis aries	Mandible	229	20/2009	P230/2023 ABG	P519	Christensen 2016
5159	i520	ROM 615/84 Fredshøj	A505/1000	AD 400-775	Ovis aries	Mandible	252	20/2009	P220/2023 ABG	P520	Christensen 2016
5160	i523	ROM 615/84 Fredshøj	A511/999	AD 400-775	Ovis aries	Mandible	334	20/2009	P223/2023 ABG	P523	Christensen 2016
5161	i524	ROM 615/84 Fredshøj	A511/999	AD 400-775	Ovis aries	Mandible	279	20/2009	P219/2023 ABG	P524	Christensen 2016
5163	i526	ROM 615/84 Fredshøj	A507/1001	AD 400-775	Ovis aries	Mandible	344	20/2009	P225/2023 ABG	P526	Christensen 2016
5165	i529	ROM 615/84 Fredshøj	A505/1003	AD 400-775	Ovis aries	Mandible	254	20/2009	P228/2023 ABG	P529	Christensen 2016
5173	i606	ROM 641/85 Mysselhøjgård	A1118/2013	AD 7-11th cent.	Ovis aries	Mandible	284	88/1989	P231/2023 ABG	P606	Christensen 2016
5174	i618	ROM 641/85 Mysselhøjgård	A500	AD 7-11th cent.	Ovis aries	Mandible	225	88/1989	P236/2023 ABG	P618	Christensen 2016
5176	i800	ÅHM 3984 Bejsebakken	A298	AD 5-8th cent.	Ovis aries	Mandible	284			P800	Sarauw 2019
5177	i801	ÅHM 3984 Bejsebakken	A304	AD 5-8th cent.	Ovis aries	Mandible	250			P801	Sarauw 2019
5178	i804	ÅHM 3984 Bejsebakken	A298	AD 5-8th cent.	Ovis aries	Mandible	239			P804	Sarauw 2019
5183	i805	ÅHM 3984 Bejsebakken	A304	AD 5-8th cent.	Ovis aries	Mandible	290			P805	Sarauw 2019
5179	i807	ÅHM 3984 Bejsebakken	A304	AD 5-8th cent.	Ovis aries	Mandible	259			P807	Sarauw 2019
5180	i809	ÅHM 3984 Bejsebakken	A1016	AD 5-8th cent.	Ovis aries	Mandible	260			P809	Sarauw 2019
5182	i843	ÅHM 3984 Bejsebakken	A1006	AD 5-8th cent.	Ovis aries	Mandible	243			P843	Sarauw 2019
5184	i855	ÅHM 3984 Bejsebakken	A998	AD 5-8th cent.	Ovis aries	Mandible	271			P855	Sarauw 2019
